# Boosting the MS1-only proteomics with machine learning allows 2000 protein identifications in 5-minute proteome analysis

**DOI:** 10.1101/2020.10.29.359075

**Authors:** Mark V. Ivanov, Julia A. Bubis, Vladimir Gorshkov, Daniil A. Abdrakhimov, Frank Kjeldsen, Mikhail V. Gorshkov

## Abstract

Proteome-wide analyses most often rely on tandem mass spectrometry imposing considerable instrumental time consumption that is one of the main obstacles in a broader acceptance of proteomics in biomedical and clinical research. Recently, we presented a fast proteomic method termed DirectMS1 based on MS1-only mass spectra acquisition and data processing. The method allowed significant squeezing of the proteome-wide analysis to a few minute time frame at the depth of quantitative proteome coverage of 1000 proteins at 1% FDR. In this work, to further increase the capabilities of the DirectMS1 method, we explored the opportunities presented by the recent progress in the machine learning area and applied the LightGBM tree-based learning algorithm into the scoring of peptide-feature matches when processing MS1 spectra. Further, we integrated the peptide feature identification algorithm of DirectMS1 with the recently introduced peptide retention time prediction utility, DeepLC. Additional approaches to improve performance of the DirectMS1 method are discussed and demonstrated, such as FAIMS coupled to the Orbitrap mass analyzer. As a result of all improvements to DirectMS1, we succeeded in identifying more than 2000 proteins at 1% FDR from the HeLa cell line in a 5 minute LC-MS1 analysis.
