## Supplementary Table S1 for "Boosting the MS1-only proteomics with machine learning allows 2000 protein identifications in 5-minute proteome analysis"

### Sheet: Лист1
Supplementary Table S1. Raw files description with experimental parameters.
File Name	Sample ID	Instrument	Sample Name	PRIDE repository
QEHF1_10924_JB	HeLa	Q Exactive HF	500ng MS1 120k 3e6 200ms	PXD015669
QEHF1_10925_JB	HeLa	Q Exactive HF	500ng MS1 120k 3e6 200ms
QEHF1_10926_JB	HeLa	Q Exactive HF	500ng MS1 120k 3e6 200ms
QEHF1_10921_JB	HeLa	Q Exactive HF	500ng MSMS 120k 3e6 200ms	PXD015669
QEHF1_10922_JB	HeLa	Q Exactive HF	500ng MSMS 120k 3e6 200ms
QEHF1_10923_JB	HeLa	Q Exactive HF	500ng MSMS 120k 3e6 200ms
LUM2_05433_VG	HeLa	Lumos + FAIMS	200 ng 120K FAIMS CV -50 -65 -80	PXD022094
LUM2_05434_VG	HeLa	Lumos + FAIMS	200 ng 120K FAIMS CV -50 -65 -80
LUM2_05435_VG	HeLa	Lumos + FAIMS	200 ng 120K FAIMS CV -50 -65 -80
