## Supplementary Table S2 for "Boosting the MS1-only proteomics with machine learning allows 2000 protein identifications in 5-minute proteome analysis"

### Sheet: Sheet1
Supplementary Table S2. A list of target-decoy discriminative properties used for LightGBM.
Column name	Description
md	Difference between experimental and theoretical m/z values in ppm
Is	Peptide feature intensity
Isotopes	Number of visible C13 isotopes for peptide feature
mzraw	Experimental m/z value
rt	Experimental RT value in minutes
im	Experimental compensation voltage in FAIMS for peptide feature
mass_diff	Difference between experimental and theoretical m/z values in ppm
rt_diff	Difference between experimental and predicted RT values in minutes
plen	Peptide length
mass	Theoretical m/z value for peptide
pI	Calculated isoelectric point of peptide
charge_theor	Calculated peptide charge for pH=7.0
rt_diff_abs	Absolute difference between experimental and predicted RT values in minutes
rt_diff_abs_pdiff	Difference between rt_diff_abs for peptide match and median value of rt_diff_abs for a given peptide feature
rt_diff_abs_pnorm	rt_diff_abs for peptide match divided by the sum of rt_diff_abs values for a given peptide feature
id_count	Number of peptide matches per given peptide feature
